# Activation of Wnt/β-catenin signalling by mutually exclusive *FBXW11* and *CTNNB1* hotspot mutations drives salivary gland basal cell adenoma

**DOI:** 10.1101/2024.10.21.619442

**Authors:** Kim Wong, Justin A. Bishop, Ilan Weinreb, Marialetizia Motta, Martin Del Castillo Velasco-Herrera, Emanuele Bellacchio, Ingrid Ferreira, Louise van der Weyden, Jacqueline M. Boccacino, Giovannina Rotundo, Andrea Ciolfi, Saamin Cheema, Rebeca Olvera-León, Victoria Offord, Alastair Droop, Ian Vermes, Michael Allgaeuer, Martin Hyrcza, Elizabeth Anderson, Katie Smith, Nicolas de Saint Aubain, Carolin Mogler, Albrecht Stenzinger, Mark J. Arends, Thomas Brenn, Marco Tartaglia, David J. Adams

## Abstract

Wnt signalling must be ‘just right’ to promote tumour growth. Basal cell adenoma (BCA) and basal cell adenocarcinoma (BCAC) of the salivary gland are rare tumours that can be difficult to distinguish from each other and other salivary gland tumour subtypes. Due to their rarity, the genetic profiles of BCA and BCAC have not been extensively explored. Using whole-exome and transcriptome sequencing of BCA and BCAC cohorts, we identify a novel recurrent *FBXW11* missense mutation (p.F517S) in BCA, that was mutually exclusive with the previously reported *CTNNB1* p.I35T gain-of-function (GoF) mutation. These driver events collectively accounted for 94% of BCAs. *In vitro*, mutant FBXW11 had a dominant negative affect, characterised by defective binding to β-catenin and the accumulation of β-catenin in cells. This was consistent with the nuclear expression of β-catenin observed in BCA cases harbouring the *FBXW11* p.F517S mutation and activation of the Wnt/β-catenin pathway. The genomic profiles of BCAC were distinct from BCA, with hotspot *DICER1* and *HRAS* mutations and putative driver mutations affecting PI3K/AKT and NF-κB signalling pathway genes. A single BCAC, which may represent a malignant transformation of BCA, harboured the recurrent *FBXW11* mutation. These findings have important implications for the diagnosis and treatment of BCA and BCAC, which, despite histopathologic overlap, may be unrelated entities.
