## Supplementary Table 1 for "Activation of Wnt/β-catenin signalling by mutually exclusive *FBXW11* and *CTNNB1* hotspot mutations drives salivary gland basal cell adenoma"

### Sheet: Supp. Table 1-Legend
Supplementary Table 1: Sample metadata.
Shown are samples collected and sequenced for this study.
Samples from the same patient have the same numerical prefix.
“DNA QC status” indicates whether the DNA samples were passed
quality control checks for depth, contamination and tumour-normal
sample concordance, if applicable. “RNA QC status" indicates whether
the RNA-seq data passed quality control checks. If the RNA-seq data
was available but quality control requirements were not met, the data
was used for fusion discovery only. The “Diagnosis" column is the consensus
diagnosis after review and “Original diagnosis" is the diagnosis provided
at the time of sample collection. The tumour types are: P, primary;
R, recurrence; M, metastasis. Sex is: F, female; M, male.
The “Included in cohort” column indicates inclusion or exclusion from
the final BCA and BCAC cohorts, which comprised of paired tumour-
normal pairs only.

### Sheet: Supp. Table 1
Tumour_DNA_ID	Tumour_RNA_ID	Normal_DNA_ID	DNA_QC_Status	RNA_QC_Status	Diagnosis	Original_diagnosis	Tumour_tissue	Normal_tissue	Site	Tumour_type	Sex	Age	Included_in_cohort
PD52376a	PR52376a	PD52376b	QC_FAILED	Discovery_only	N/A	BCAC	Salivary gland	Salivary gland	Parotid (R)	P	F	32	NO
PD56509a	PR56509a	PD56509b	PASS	PASS	EMC	BCAC	Salivary gland	Salivary gland	Cheek (R)	P	M	60	NO
PD56525a	PR56525a	PD56525b	PASS	PASS	ACC	BCAC	Salivary gland	Salivary gland	Parotid	R	F	34	NO
PD56526a	PR56526a	PD56526b	PASS	Discovery_only	BCAC	BCAC	Lung	Lung	Lung	M	M	30	YES
PD56527a	PR56527a	N/A	PASS,UNMATCHED	PASS	ACC	BCAC	Salivary gland	Salivary gland	Salivary gland (minor, palate)	P	M	50	NO
PD56535a	PR56535a	PD56535b	PASS	Discovery_only	BCAC	BCAC	Salivary gland	Salivary gland	Parotid	R	M	65	YES
PD56536a	PR56536a	PD56536b	PASS,DUPLICATE	Discovery_only	BCAC	BCAC	Salivary gland	Salivary gland	Parotid	P	M	65	NO
PD56536c	PR56536c	PD56536b	PASS	Discovery_only	BCAC	BCAC	Salivary gland	Salivary gland	Parotid	P	M	65	YES
PD56537a	PR56537a	PD56537b	PASS	Discovery_only	BCAC	BCAC	Salivary gland	Salivary gland	Sinonasal	P	F	57	YES
PD56538a	PR56538a	N/A	PASS,UNMATCHED	PASS	BCAC	BCAC	Salivary gland	Salivary gland	Parotid	P	F	77	NO
PD56539a	PR56539a	PD56539b	PASS	Discovery_only	PA/ME/CXPA	BCAC	Salivary gland	Mucosa	Hard palate	P	F	58	NO
PD56539c	PR56539c	PD56539b	PASS,DUPLICATE	PASS	PA/ME/CXPA	BCAC	Salivary gland	Salivary gland	Hard palate	P	F	58	NO
PD56540a	PR56540a	PD56540b	PASS	Discovery_only	BCAC	BCAC	Salivary gland	Salivary gland	Parotid	P	F	37	YES
PD56541a	PR56541a	PD56541b	PASS	PASS	BCAC	BCAC	Lung	Lung	Lung	M	M	74	YES
PD56542a	PR56542a	PD56542d	PASS,DUPLICATE	PASS	BCAC	BCAC	Salivary gland	Salivary gland	Parotid	P	M	40	NO
PD56542c	PR56542c	PD56542d	PASS	NO_DATA	BCAC	BCAC	Salivary gland	Salivary gland	Parotid	P	M	40	YES
PD56543a	PR56543a	PD56543b	PASS	Discovery_only	BCAC	BCAC	Salivary gland	Salivary gland	Parotid	P	F	55	YES
PD56544a	PR56544a	PD56544b	PASS	PASS	BCAC	BCAC	Salivary gland	Salivary gland	Parotid	P	F	62	YES
PD56545a	PR56545a	PD56545b	PASS	PASS	BCAC/EMC	BCAC	Salivary gland	Salivary gland	Parotid	P	M	57	YES
PD56546a	PR56546a	PD56546b	PASS,DUPLICATE	PASS	BCAC/EMC	BCAC	Salivary gland	Skin	Parotid	P	F	66	NO
PD56546c	PR56546c	PD56546b	PASS	PASS	BCAC/EMC	BCAC	Salivary gland	Skin	Parotid	P	F	66	YES
PD52373a	PR52373a	N/A	QC_FAILED	PASS	N/A	BCA	Salivary gland	Salivary gland	Parotid (L)	P	M	81	NO
PD52374a	PR52374a	PD52374b	QC_FAILED	Discovery_only	N/A	BCA	Salivary gland	Salivary gland	Parotid (L)_Cheek (L)	R	F	73	NO
PD52375a	PR52375a	PD52375b	PASS	PASS	BCA	BCA	Salivary gland	Salivary gland	Parotid (R)	P	F	58	YES
PD52377a	PR52377a	PD52377b	QC_FAILED	PASS	N/A	BCA	Salivary gland	Salivary gland	Parotid (R)	P	M	47	NO
PD52378a	PR52378a	PD52378b	PASS	PASS	PA/PA_HMGA2-WIF1	BCA	Salivary gland	Salivary gland	Parotid (L)	P	F	54	NO
PD52379a	PR52379a	PD52379b	PASS	PASS	PA/PA_HMGA2-WIF1	BCA	Salivary gland	Salivary gland	Parotid (L)	P	F	61	NO
PD52380a	PR52380a	PD52380b	QC_FAILED	PASS	N/A	BCA	Salivary gland	Salivary gland	Parotid (R)	P	F	49	NO
PD52381a	PR52381a	PD52381b	PASS	PASS	BCA	BCA	Salivary gland	Salivary gland	Parotid (L)	P	F	65	YES
PD52382a	PR52382a	PD52382b	QC_FAILED	Discovery_only	N/A	BCA	Salivary gland	Salivary gland	Parotid (L)	P	F	52	NO
PD52383a	PR52383a	PD52383b	PASS	PASS	PA/PA_HMGA2-WIF1	BCA	Salivary gland	Salivary gland	Parotid (L)	P	M	61	NO
PD52384a	PR52384a	PD52384b	QC_FAILED	Discovery_only	N/A	BCA	Salivary gland	Salivary gland	Parotid (L)	P	F	64	NO
PD52385a	PR52385a	PD52385b	PASS	PASS	BCA	BCA	Salivary gland	Salivary gland	Parotid (R)	P	F	42	YES
PD52386a	PR52386a	PD52386b	PASS	PASS	BCA	BCA	Salivary gland	Salivary gland	Parotid (R)	P	F	34	YES
PD52387a	PR52387a	N/A	QC_FAILED	PASS	N/A	BCA	Salivary gland	Salivary gland	Parotid (L)	P	F	55	NO
PD52388a	PR52388a	PD52388b	QC_FAILED	PASS	N/A	BCA	Salivary gland	Salivary gland	Parotid (L)	P	M	76	NO
PD52389a	PR52389a	PD52389b	PASS	PASS	PA_HMGA2	BCA	Salivary gland	Salivary gland	Parotid (L)	P	F	35	NO
PD52390a	PR52390a	PD52390b	PASS	PASS	PA/ME/CXPA	BCA	Salivary gland	Salivary gland	Neck (L)	P	M	51	NO
PD52391a	PR52391a	PD52391b	PASS	PASS	PA/ME/CXPA	BCA	Salivary gland	Salivary gland	Parotid (L)	P	M	25	NO
PD52392a	PR52392a	PD52392b	PASS	PASS	BCA	BCA	Salivary gland	Salivary gland	Parotid (R)	P	M	72	YES
PD52393a	PR52393a	PD52393b	PASS	PASS	BCA	BCA	Salivary gland	Salivary gland	Parotid (R)	P	F	66	YES
PD52394a	PR52394a	PD52394b	PASS	PASS	BCA	BCA	Salivary gland	Salivary gland	Parotid (R)	P	F	62	YES
PD52395a	PR52395a	PD52395b	PASS	PASS	BCA	BCA	Salivary gland	Salivary gland	Parotid (R)	P	M	57	YES
PD52396a	PR52396a	PD52396b	PASS	PASS	BCA	BCA	Salivary gland	Salivary gland	Cheek (L)	P	M	61	YES
PD52397a	PR52397a	PD52397b	PASS	PASS	BCA	BCA	Salivary gland	Salivary gland	Parotid (L)	P	M	36	YES
PD52398a	PR52398a	PD52398b	PASS	PASS	NOS	BCA	Salivary gland	Salivary gland	Parotid (L)	P	F	46	NO
PD52399a	PR52399a	PD52399b	PASS	PASS	BCA	BCA	Salivary gland	Salivary gland	Parotid (R)	P	F	38	YES
PD52400a	PR52400a	PD52400b	PASS	PASS	BCA	BCA	Salivary gland	Salivary gland	Parotid (L)	P	M	74	YES
PD52401a	PR52401a	PD52401b	PASS	PASS	PA_HMGA2	BCA	Salivary gland	Salivary gland	Parotid (R)	P	F	67	NO
PD52402a	PR52402a	PD52402b	PASS	Discovery_only	BCA	BCA	Salivary gland	Salivary gland	Parotid (L)	P	M	48	YES
PD52403a	PR52403a	PD52403b	PASS	Discovery_only	BCA	BCA	Salivary gland	Salivary gland	Parotid (R)	P	F	55	YES
PD52404a	PR52404a	PD52404b	PASS	PASS	BCA	BCA	Salivary gland	Salivary gland	Parotid (R)	P	M	67	YES
PD52405a	PR52405a	PD52405b	PASS	PASS	BCA	BCA	Salivary gland	Salivary gland	Parotid (L)	P	F	46	YES
PD52406a	PR52406a	PD52406b	PASS	Discovery_only	BCA	BCA	Salivary gland	Salivary gland	Parotid (R)	P	M	75	YES
PD52407a	PR52407a	PD52407b	PASS	PASS	BCA	BCA	Salivary gland	Salivary gland	Parotid (L)	P	M	57	YES
PD52408a	PR52408a	PD52408b	PASS	PASS	BCA	BCA	Salivary gland	Salivary gland	Parotid (R)	P	M	77	YES
PD52409a	PR52409a	N/A	PASS,UNMATCHED	PASS	BCA	BCA	Salivary gland	Salivary gland	Submandibular gland (L)	P	F	49	NO
PD52410a	PR52410a	PD52410b	PASS	PASS	BCA	BCA	Salivary gland	Salivary gland	Parotid (L)	P	F	40	YES
PD56510a	PR56510a	PD56510b	PASS	PASS	BCA	BCA	Salivary gland	Salivary gland	Parotid	P	F	71	YES
PD56511a	PR56511a	PD56511b	PASS	PASS	BCA	BCA	Salivary gland	Salivary gland	Parotid	P	F	57	YES
PD56512a	PR56512a	PD56512b	PASS	PASS	PA/PA_HMGA2-WIF1	BCA	Salivary gland	Salivary gland	Parotid	P	F	78	NO
PD56513a	PR56513a	PD56513b	PASS	PASS	BCA	BCA	Salivary gland	Salivary gland	Parotid	P	M	68	YES
PD56514a	PR56514a	PD56514b	PASS	PASS	BCA	BCA	Salivary gland	Salivary gland	Parotid	P	M	59	YES
PD56515a	PR56515a	PD56515b	QC_FAILED	PASS	N/A	BCA	Salivary gland	Salivary gland	Parotid	P	F	39	NO
PD56516a	PR56516a	PD56516b	PASS	PASS	BCA	BCA	Salivary gland	Salivary gland	Parotid	P	M	74	YES
PD56516c	PR56516c	PD56516b	PASS,DUPLICATE	PASS	BCA	BCA	Salivary gland	Salivary gland	Parotid	P	M	74	NO
PD56517a	PR56517a	PD56517b	PASS	PASS	BCA	BCA	Salivary gland	Salivary gland	Parotid	P	M	68	YES
PD56518a	PR56518a	PD56518b	PASS	PASS	BCA	BCA	Salivary gland	Salivary gland	Submandibular gland	P	F	66	YES
PD56519a	PR56519a	PD56519c	PASS	PASS	BCA	BCA	Salivary gland	Salivary gland	Parotid	P	M	63	YES
PD56520a	PR56520a	PD56520b	PASS	PASS	BCA	BCA	Salivary gland	Salivary gland	Submandibular gland	P	M	83	YES
PD56521a	PR56521a	PD56521c	QC_FAILED	PASS	N/A	BCA	Salivary gland	Salivary gland	Parotid	P	M	64	NO
PD56522a	PR56522a	PD56522b	PASS	Discovery_only	BCA	BCA	Salivary gland	Salivary gland	Parotid	P	F	51	YES
PD56523a	PR56523a	PD56523b	PASS	PASS	BCA	BCA	Salivary gland	Salivary gland	Parotid	P	M	78	YES
PD56524a	PR56524a	PD56524b	PASS	PASS	BCA	BCA	Salivary gland	Salivary gland	Parotid	P	F	57	YES
PD56528a	PR56528a	N/A	PASS,UNMATCHED	PASS	PA/ME/CXPA	BCA	Salivary gland	Salivary gland	Parotid	R	F	29	NO
PD56529a	PR56529a	N/A	PASS,UNMATCHED	PASS	PA/ME/CXPA	BCA	Salivary gland	Salivary gland	Parotid	P	M	31	NO
PD56530a	PR56530a	N/A	PASS,UNMATCHED	PASS	PA/ME/CXPA	BCA	Salivary gland	Salivary gland	Parotid	P	F	41	NO
PD56531a	PR56531a	N/A	PASS,UNMATCHED	PASS	PA/ME/CXPA	BCA	Salivary gland	Salivary gland	Parotid	P	F	88	NO
PD56532a	PR56532a	N/A	PASS,UNMATCHED	PASS	NOS	BCA	Salivary gland	Salivary gland	Parotid	P	F	35	NO
PD56533a	PR56533a	N/A	PASS,UNMATCHED	PASS	PA_HMGA2	BCA	Salivary gland	Salivary gland	Parotid	P	F	38	NO
